# Integrating regulatory DNA sequence and gene expression to predict genome-wide chromatin accessibility across cellular contexts

**DOI:** 10.1101/605717

**Authors:** Surag Nair, Daniel S. Kim, Jacob Perricone, Anshul Kundaje

## Abstract

**Motivation:** Genome-wide profiles of chromatin accessibility and gene expression in diverse cellular contexts are critical to decipher the dynamics of transcriptional regulation. Recently, convolutional neural networks (CNNs) have been used to learn predictive cis-regulatory DNA sequence models of context-specific chromatin accessibility landscapes. However, these context-specific regulatory sequence models cannot generalize predictions across cell types.

**Results:** We introduce multi-modal, residual neural network architectures that integrate cis-regulatory sequence and context-specific expression of trans-regulators to predict genome-wide chromatin accessibility profiles across cellular contexts. We show that the average accessibility of a genomic region across training contexts can be a surprisingly powerful predictor. We leverage this feature and employ novel strategies for training models to enhance genome-wide prediction of shared and context-specific chromatin accessible sites across cell types. We interpret the models to reveal insights into cis and trans regulation of chromatin dynamics across 123 diverse cellular contexts.

**Availability:** The code is available at https://github.com/kundajelab/ChromDragoNN
