## Supplemental Table 1 for "Integrating regulatory DNA sequence and gene expression to predict genome-wide chromatin accessibility across cellular contexts"

encode_expt_accession	common_name	biosample_matched_rna	cell_type	color	life_stage
ENCSR122VUW;ENCSR191EII;ENCSR320TUJ;ENCSR468ZXN;ENCSR603BXE	CD34_mobilized_primary_cells	ENCSR830HIN	HSC	#008000	unknown;adult
ENCSR000EMK	Primary_hematopoietic_stem_cells	ENCSR000CUA	HSC	#008000	unknown
ENCSR000EOS	Jurkat_Lymphoblastoid_Cell_Line	ENCSR000BXX	Lymphoblastoid	#27AE60	child
ENCSR963ALV	H9_Derived_Neuronal_Progenitor_Cultured_Cells	ENCSR244ISQ	ES-derived	#4178AE	embryonic
ENCSR364MFN	H9_Derived_Liver_Cultured_Cells	ENCSR908ZAS	ES-derived	#4178AE	embryonic
ENCSR679IFH	Fetal_Spleen	ENCSR265NZF	Spleen	#4EBEA4	fetal
ENCSR164PQJ	Fetal_Thymus	ENCSR069CMT	Thymus	#4EBEA4	fetal
ENCSR342NCX;ENCSR544KDB	Fetal_Thymus	ENCSR229JRA	Thymus	#4EBEA4	fetal
ENCSR541UPY	Fetal_Thymus	ENCSR158XIJ	Thymus	#4EBEA4	fetal
ENCSR682PKY;ENCSR888UPQ	Fetal_Thymus	ENCSR367QHR	Thymus	#4EBEA4	fetal
ENCSR917VCP	Fetal_Thymus	ENCSR175CNQ	Thymus	#4EBEA4	fetal
ENCSR366YTD;ENCSR628IRM	CD3_primary_cells	ENCSR763CQW	T-cell	#55A354	adult
ENCSR000EQC	Primary_T_helper_1_memory_cells_from_peripheral_blood	ENCSRMAR040	T-cell	#55A354	unknown
ENCSR000EQF	Primary_T_helper_17_cells_PMA-I_stimulated	ENCSRMAR042	T-cell	#55A354	unknown
ENCSR000EQK	Primary_T_regulatory_cells_from_peripheral_blood	ENCSRMAR044	T-cell	#55A354	adult
ENCSR167JFX;ENCSR643GHI;ENCSR683QJJ	CD4_primary_cells	ENCSR545MEZ;ENCSR463JBR	T-cell	#55A354	adult
ENCSR020LUD;ENCSR316UDN;ENCSR609DDQ;ENCSR840TVG	CD8_primary_cells	ENCSR861QKF;ENCSR944FLL	T-cell	#55A354	adult
ENCSR006XED;ENCSR445XYW	Fetal_Lung	ENCSR074APH;ENCSR592EZK	Lung	#60B0C8	fetal
ENCSR076YBB;ENCSR456KDF;ENCSR482HQE;ENCSR930AUG	Fetal_Lung	ENCSR861SOG	Lung	#60B0C8	fetal
ENCSR263IGU;ENCSR510ITB;ENCSR803VCR	Fetal_Lung	ENCSR733MWN	Lung	#60B0C8	fetal
ENCSR299INS;ENCSR468OVW;ENCSR846CTA;ENCSR953WJO	Fetal_Lung	ENCSR560MDQ;ENCSR572FXC;ENCSR044JAQ;ENCSR499NEL	Lung	#60B0C8	fetal
ENCSR639XWF;ENCSR847RSJ;ENCSR964VVW	Fetal_Lung	ENCSR176WMG;ENCSR222IGR	Lung	#60B0C8	fetal
ENCSR247IUJ;ENCSR381PXW;ENCSR891VOV	CD19_primary_cells	ENCSR449GLL	B-cell	#678C69	adult
ENCSR452DCM;ENCSR674JIL;ENCSR695AUY	Primary_monocytes_from peripheral blood	ENCSR905LVO	B-cell	#678C69	adult
ENCSR704HNG;ENCSR718AAB	Primary_Natural_Killer_cells_from peripheral blood	ENCSR357XTU	B-cell	#678C69	adult
ENCSR000EII	Primary_CD20+_B_cells_from_peripheral_blood	ENCSR000CTV	B-cell	#678C69	adult
ENCSR000EMJ;ENCSR646BJT	Primary_CD20+_B_cells_from_peripheral_blood	ENCSR000CTV	B-cell	#678C69	adult
ENCSR004SUL	Induced_Pluripotent_Stem_Cell	ENCSR938LSP	iPS	#69608A	adult
ENCSR148MFM;ENCSR788SOI	Fetal_Spinal_Cord	ENCSR333FZW;ENCSR899NLW	Spinal cord	#83601C	fetal
ENCSR678PDD	Fetal_Spinal_Cord	ENCSR542OHE	Spinal cord	#83601C	fetal
ENCSR060BFU;ENCSR080PZL	Fetal_Adrenal_Gland	ENCSR555BCP;ENCSR335GET	Adrenal	#8E7CC3	fetal
ENCSR419MZH;ENCSR696XSJ;ENCSR728BAD	Fetal_Adrenal_Gland	ENCSR688YOZ;ENCSR740OPV	Adrenal	#8E7CC3	fetal
ENCSR856QJX;ENCSR866RCY	Fetal_Adrenal_Gland	ENCSR120NEA	Adrenal	#8E7CC3	fetal
ENCSR178JBL;ENCSR595HZQ	Pancreas	ENCSR629VMZ;ENCSR571BML	Pancreas	#8E7CC3	adult
ENCSR518JGY	Foreskin_Melanocyte_Primary_Cells_skin02	ENCSR697EYE	Melanocyte	#909497	newborn
ENCSR434OBM	Foreskin_Melanocyte_Primary_Cells_skin01	ENCSR626UKX	Melanocyte	#909497	newborn
ENCSR000EPV	RPMI-7951_Melanoma_Cell_Line	ENCSR320BRR	Melanoma	#909497	adult
ENCSR000EMZ	ES-WA7_Cells	ENCSR490SQH	ESC	#924965	unknown
ENCSR217TAW	Arm_Fibroblast_Primary_Cells	ENCSR797BPP	Fibroblast	#B65C73	adult
ENCSR184LMY;ENCSR067XUN	Fetal_Skin_Fibroblast_Back	ENCSR655XQF;ENCSR637GBV	Fibroblast	#B65C73	fetal
ENCSR360LBD;ENCSR770DEN	Fetal_Skin_Fibroblast_Scalp	ENCSR982VYI;ENCSR022MON	Fibroblast	#B65C73	fetal
ENCSR176KYD;ENCSR622TWS	Fetal_Skin_Fibroblast_Abdomen	ENCSR361DRG;ENCSR681ALA	Fibroblast	#B65C73	fetal
ENCSR153LHP	Foreskin_Fibroblast_Primary_Cells_skin01	ENCSR555LFY	Fibroblast	#B65C73	newborn
ENCSR251UPG	Foreskin_Fibroblast_Primary_Cells_skin02	ENCSR851GNB	Fibroblast	#B65C73	newborn
ENCSR000ELY	NHLF_Lung_Fibroblast_Primary_Cells	ENCSR000COO	Fibroblast	#B65C73	fetal
ENCSR064GBK;ENCSR536NGW;ENCSR911LTI	Fetal_Heart	ENCSR863BUL	Heart	#C2655D	fetal
ENCSR174JMM;ENCSR392GCE	Fetal_Heart	ENCSR047LLJ	Heart	#C2655D	fetal
ENCSR217YRJ;ENCSR411MGY	Fetal_Muscle_Trunk	ENCSR531RKI	Muscle	#C2655D	fetal
ENCSR440FZS;ENCSR637IGL	Fetal_Muscle_Trunk;muscle_upper_trunk_fetal_day108_F	ENCSR906HEV	Muscle	#C2655D	fetal
ENCSR033DQS;ENCSR294QCR	Fetal_Muscle_Leg	ENCSR561WEX;ENCSR545WAC	Muscle	#C2655D	fetal
ENCSR059LXL;ENCSR297ORG	Fetal_Muscle_Leg	ENCSR086DZF;ENCSR860DST	Muscle	#C2655D	fetal
ENCSR167XSQ;ENCSR861NUH	Fetal_Muscle_Leg	ENCSR447IJE	Muscle	#C2655D	fetal
ENCSR249BYV;ENCSR272RQX	Fetal_Muscle_Leg	ENCSR699YJR;ENCSR174ESD	Muscle	#C2655D	fetal
ENCSR622CAH	Fetal_Muscle_Leg	ENCSR096USV	Muscle	#C2655D	fetal
ENCSR426TPQ	Psoas_Muscle	ENCSR817TLH	Muscle	#C2655D	child
ENCSR010ZMK;ENCSR106RBR	Fetal_Muscle_Back	ENCSR027EJD	Muscle	#C2655D	fetal
ENCSR033STL;ENCSR357RED;ENCSR585CGU	Fetal_Muscle_Back	ENCSR652AWW;ENCSR995ORR	Muscle	#C2655D	fetal
ENCSR072NBR;ENCSR174GXG	Fetal_Muscle_Back	ENCSR522XTV;ENCSR806ESH	Muscle	#C2655D	fetal
ENCSR193LYA	Fetal_Muscle_Back	ENCSR239BBI	Muscle	#C2655D	fetal
ENCSR295ELC;ENCSR438TWI;ENCSR698CUE	muscle_upper_back_fetal_day96_M;Fetal_Muscle_Back	ENCSR094RGI;ENCSR576UKA	Muscle	#C2655D	fetal
ENCSR317SIH	Fetal_Muscle_Back	ENCSR729ZII	Muscle	#C2655D	fetal
ENCSR786FWF	Fetal_Muscle_Back	ENCSR891JVD	Muscle	#C2655D	fetal
ENCSR303YII;ENCSR619BNL;ENCSR888GBS	Fetal_Muscle_Arm	ENCSR547TNE;ENCSR990LHE	Muscle	#C2655D	fetal
ENCSR309YDN;ENCSR840QVX	Fetal_Muscle_Arm	ENCSR785OCX;ENCSR406YML	Muscle	#C2655D	fetal
ENCSR356QCD;ENCSR826ERZ;ENCSR951XEN	Fetal_Muscle_Arm	ENCSR677MYO	Muscle	#C2655D	fetal
ENCSR357PMV;ENCSR452EGE	Fetal_Muscle_Arm	ENCSR575OHC;ENCSR364IBB	Muscle	#C2655D	fetal
ENCSR517NHP;ENCSR949JYS	Fetal_Muscle_Arm	ENCSR620ZNQ	Muscle	#C2655D	fetal
ENCSR649PJN;ENCSR753QKD	Fetal_Muscle_Arm	ENCSR317LMH;ENCSR423LLK	Muscle	#C2655D	fetal
ENCSR956NOL	Fetal_Muscle_Arm	ENCSR305NXN	Muscle	#C2655D	fetal
ENCSR166TEE	muscle_upper_limb_fetal_day108_F	ENCSR711NGL	Muscle	#C2655D	fetal
ENCSR385AMY	muscle_lower_limb_fetal_day120_M	ENCSR516VDS	Muscle	#C2655D	fetal
ENCSR000EOO	HSMM_Skeletal_Muscle_Myoblasts_Cells	ENCSR444WHQ	Skeletal	#C2655D	unknown
ENCSR712PYJ	Ovary	ENCSR725TPW	Ovary	#C4AFB8	adult
ENCSR428XAX	Fetal_Ovary	ENCSR727VTD	Ovary	#C4AFB8	unknown
ENCSR035QHH;ENCSR129TSG	Placenta	ENCSR880XLM	Placenta	#C4AFB8	fetal
ENCSR278FHC;ENCSR729DRB	Fetal_Testes	ENCSR755LFM	Testes	#C4AFB8	fetal
ENCSR047FNH;ENCSR366EQH	Fetal_Intestine_Large	ENCSR286KWP	Large Intestine	#C58DAA	fetal
ENCSR133SPH	Fetal_Intestine_Large	ENCSR930URM	Large Intestine	#C58DAA	fetal
ENCSR214QEO;ENCSR762FCX;ENCSR962MFI	Fetal_Intestine_Large	ENCSR777ONH;ENCSR859KGW	Large Intestine	#C58DAA	fetal
ENCSR444VTC;ENCSR531HPD;ENCSR666YVE	Fetal_Intestine_Large	ENCSR363BVC	Large Intestine	#C58DAA	fetal
ENCSR796SJV	Fetal_Intestine_Large	ENCSR857VKL	Large Intestine	#C58DAA	fetal
ENCSR857AEB;ENCSR874CAK	Fetal_Intestine_Large	ENCSR066FZL	Large Intestine	#C58DAA	fetal
ENCSR083FBK;ENCSR354FBA;ENCSR672DWH	Fetal_Intestine_Small	ENCSR621FYE	Small Intestine	#C58DAA	fetal
ENCSR116WWW	Fetal_Intestine_Small	ENCSR523EDD	Small Intestine	#C58DAA	fetal
ENCSR457ILW;ENCSR594OWA;ENCSR970ZLG	Fetal_Intestine_Small	ENCSR446RKD	Small Intestine	#C58DAA	fetal
ENCSR502NDK;ENCSR945RWN	Fetal_Intestine_Small	ENCSR482VRI;ENCSR150JIX	Small Intestine	#C58DAA	fetal
ENCSR931UQB	Small_Intestine	ENCSR719HRO	Small Intestine	#C58DAA	adult
ENCSR062DUU;ENCSR119HXE	Fetal_Stomach	ENCSR951NPS	Stomach	#C58DAA	fetal
ENCSR082XEU	Fetal_Stomach	ENCSR702IGQ	Stomach	#C58DAA	fetal
ENCSR208DMX;ENCSR941SMM	Fetal_Stomach	ENCSR783BUO;ENCSR774SEX	Stomach	#C58DAA	fetal
ENCSR282QFE;ENCSR608AHQ	Fetal_Stomach	ENCSR123ZCX	Stomach	#C58DAA	fetal
ENCSR511GQA;ENCSR522FGG;ENCSR726YMS	Fetal_Stomach	ENCSR549DVY	Stomach	#C58DAA	fetal
ENCSR246PXX;ENCSR782SSS	Gastric	ENCSR922VBO;ENCSR721HDG	Stomach	#C58DAA	adult;child
ENCSR000EPM	NH-A_Astrocytes_Primary_Cells	ENCSR233IJT	Astrocyte	#C5912B	unknown
ENCSR932KWJ	A172_Glioblastoma_Cell_Line	ENCSR580GSX	Glioblastoma	#D49B2D	adult
ENCSR000EPG	M059J_Glioblastoma_Cell_Line	ENCSR696SMK	Glioblastoma	#D49B2D	adult
ENCSR346IHH	Daoy_Desmoplastic_Cerebellar_Medulloblastoma_Cell_Line	ENCSR254JJM	Medulloblastoma	#D49B2D	child
ENCSR809CEA	H4_Neuroglioma_Cell_Line	ENCSR919QJT	Neuroglioma	#D49B2D	adult
ENCSR184DFF;ENCSR670ZSA	Fetal_Kidney	ENCSR702IMR	Kidney	#F1C232	fetal
ENCSR262QJC;ENCSR332BSB;ENCSR600RAA	Fetal_Kidney	ENCSR907KDH	Kidney	#F1C232	fetal
ENCSR414ZUA;ENCSR941DTJ	Fetal_Kidney	ENCSR495UXA	Kidney	#F1C232	fetal
ENCSR437KLY;ENCSR757EPJ	Fetal_Kidney	ENCSR896QPD	Kidney	#F1C232	fetal
ENCSR499PZA;ENCSR774RCO;ENCSR953JVX	Fetal_Kidney	ENCSR212AMA	Kidney	#F1C232	fetal
ENCSR022ECC;ENCSR550UWM;ENCSR932DHT	Fetal_Kidney_Cortex	ENCSR436ZKE	Kidney	#F1C232	adult;fetal
ENCSR039ZVQ;ENCSR524DWS;ENCSR887BNC	Fetal_Kidney_Cortex	ENCSR884EVS;ENCSR899SWV;ENCSR759WPF	Kidney	#F1C232	fetal
ENCSR092WMD;ENCSR588JXI;ENCSR928SYE	Fetal_Kidney_Cortex	ENCSR125NGM;ENCSR413LXW;ENCSR015EMF	Kidney	#F1C232	fetal
ENCSR254AGA;ENCSR851ZFT	Fetal_Kidney_Cortex	ENCSR328PVI	Kidney	#F1C232	fetal
ENCSR268QCH;ENCSR014VAC	Fetal_Kidney_Cortex	ENCSR822AOE;ENCSR400DJE	Kidney	#F1C232	fetal
ENCSR016THC;ENCSR258IBL;ENCSR318JAA	Fetal_Kidney_Pelvis	ENCSR160UAZ;ENCSR321ROU;ENCSR029FTY	Kidney	#F1C232	fetal
ENCSR141DMX;ENCSR364TKL;ENCSR606UAR	Fetal_Kidney_Pelvis	ENCSR929KRW	Kidney	#F1C232	adult;fetal
ENCSR320SVK;ENCSR540PVZ	Fetal_Kidney_Pelvis	ENCSR410DUZ;ENCSR543TQW	Kidney	#F1C232	fetal
ENCSR580OAH;ENCSR911YVV	Fetal_Kidney_Pelvis	ENCSR424TSZ	Kidney	#F1C232	fetal
ENCSR619DRM	Fetal_Kidney_Pelvis	ENCSR204XBB	Kidney	#F1C232	fetal
ENCSR752NTF;ENCSR761ZFA;ENCSR986HEN	Fetal_Kidney_Pelvis	ENCSR928CEQ;ENCSR552YAE;ENCSR352GCS	Kidney	#F1C232	fetal
ENCSR269SIA	G401_Rhabdoid_Tumor	ENCSR653DFZ	Rhabdoid	#FF847A	child
ENCSR083STA	MG-63_Osteosarcoma_Cell_Line	ENCSR971KNW	Sarcoma	#FF847A	child
ENCSR620WAR	SJSA1_Osteosarcoma_Cell_Line	ENCSR880EGO	Sarcoma	#FF847A	adult
ENCSR000FFJ	SJCRH30_Rhabdomyosarcoma_Cell_Line	ENCSR568YRP	Sarcoma	#FF847A	unknown
ENCSR000FDI	HT1080_Fibrosarcoma_Cell_Line	ENCSR535VTR	Sarcoma	#FF847A	adult
ENCSR515EWI	Caki-2_Renal_Clear_Cell_Carcinoma_Cell_Line	ENCSR584JXD	Carcinoma	#FF8B48	adult
ENCSR228VNQ	Breast_variant_Human_Mammary_Epithelial_Cells_vHMEC	ENCSR929HDF	Epithelial	#FF9D0C	adult
ENCSR035RVH	Foreskin_Keratinocyte_Primary_Cells_skin01	ENCSR133YMF	Keratinocyte	#FF9D0C	newborn
ENCSR724CND	Foreskin_Keratinocyte_Primary_Cells_skin02	ENCSR452VLO	Keratinocyte	#FF9D0C	newborn
