## Supplemental Table 2 for "Integrating regulatory DNA sequence and gene expression to predict genome-wide chromatin accessibility across cellular contexts"

encode_expt_accession	biosample_matched_rna	Fold 1	Fold 2	Fold 3	Fold 4	Fold 5
ENCSR000EII	ENCSR000CTV	Tr	Tr	Tst	Tr	Tr
ENCSR000ELY	ENCSR000COO	Tr	Tr	Tst	Tr	Tr
ENCSR000EMJ;ENCSR646BJT	ENCSR000CTV	Tst	Tr	Tr	Tr	Tr
ENCSR000EMK	ENCSR000CUA	Tst	Tr	Tr	Tr	Tr
ENCSR000EMZ	ENCSR490SQH	Tst	Tr	Tr	Tr	Tr
ENCSR000EOO	ENCSR444WHQ	Tr	Tr	Tr	Tr	Tst
ENCSR000EOS	ENCSR000BXX	Tr	Tst	Tr	Tr	Tr
ENCSR000EPG	ENCSR696SMK	Tr	Tr	Tr	Tst	Tr
ENCSR000EPM	ENCSR233IJT	Tr	Tr	Tst	Tr	Tr
ENCSR000EPV	ENCSR320BRR	Tr	Tr	Tr	Tst	Tr
ENCSR000EQC	ENCSRMAR040	Tst	Tr	Tr	Tr	Tr
ENCSR000EQF	ENCSRMAR042	Tr	Va	Tst	Tr	Va
ENCSR000EQK	ENCSRMAR044	Tr	Tr	Tr	Va	Tst
ENCSR000FDI	ENCSR535VTR	Tr	Tst	Tr	Tr	Tr
ENCSR000FFJ	ENCSR568YRP	Va	Tr	Tst	Tr	Tr
ENCSR004SUL	ENCSR938LSP	Tr	Tr	Tst	Tr	Tr
ENCSR006XED;ENCSR445XYW	ENCSR074APH;ENCSR592EZK	Tst	Va	Va	Va	Va
ENCSR010ZMK;ENCSR106RBR	ENCSR027EJD	Tr	Tr	Tr	Tr	Tst
ENCSR016THC;ENCSR258IBL;ENCSR318JAA	ENCSR160UAZ;ENCSR321ROU;ENCSR029FTY	Tr	Tr	Tr	Tst	Tr
ENCSR020LUD;ENCSR316UDN;ENCSR609DDQ;ENCSR840TVG	ENCSR861QKF;ENCSR944FLL	Va	Tst	Tr	Tr	Tr
ENCSR022ECC;ENCSR550UWM;ENCSR932DHT	ENCSR436ZKE	Tr	Tr	Tst	Tr	Tr
ENCSR033DQS;ENCSR294QCR	ENCSR561WEX;ENCSR545WAC	Tr	Tst	Va	Tr	Tr
ENCSR033STL;ENCSR357RED;ENCSR585CGU	ENCSR652AWW;ENCSR995ORR	Tst	Tr	Tr	Tr	Tr
ENCSR035QHH;ENCSR129TSG	ENCSR880XLM	Tst	Tr	Tr	Tr	Tr
ENCSR035RVH	ENCSR133YMF	Tr	Tr	Tst	Tr	Tr
ENCSR039ZVQ;ENCSR524DWS;ENCSR887BNC	ENCSR884EVS;ENCSR899SWV;ENCSR759WPF	Tst	Tr	Tr	Tr	Tr
ENCSR047FNH;ENCSR366EQH	ENCSR286KWP	Tr	Tr	Tr	Tst	Tr
ENCSR059LXL;ENCSR297ORG	ENCSR086DZF;ENCSR860DST	Tr	Tr	Tr	Tr	Tst
ENCSR060BFU;ENCSR080PZL	ENCSR555BCP;ENCSR335GET	Tr	Tr	Tst	Tr	Tr
ENCSR062DUU;ENCSR119HXE	ENCSR951NPS	Tr	Tst	Tr	Tr	Tr
ENCSR064GBK;ENCSR536NGW;ENCSR911LTI	ENCSR863BUL	Tst	Tr	Tr	Tr	Tr
ENCSR072NBR;ENCSR174GXG	ENCSR522XTV;ENCSR806ESH	Tr	Tr	Tst	Tr	Tr
ENCSR076YBB;ENCSR456KDF;ENCSR482HQE;ENCSR930AUG	ENCSR861SOG	Tr	Tr	Tr	Tr	Tst
ENCSR082XEU	ENCSR702IGQ	Tr	Tr	Tr	Tr	Tst
ENCSR083FBK;ENCSR354FBA;ENCSR672DWH	ENCSR621FYE	Tr	Tr	Tst	Tr	Tr
ENCSR083STA	ENCSR971KNW	Tr	Tst	Tr	Tr	Tr
ENCSR092WMD;ENCSR588JXI;ENCSR928SYE	ENCSR125NGM;ENCSR413LXW;ENCSR015EMF	Tr	Tr	Tr	Tr	Tst
ENCSR116WWW	ENCSR523EDD	Tr	Tst	Tr	Tr	Tr
ENCSR122VUW;ENCSR191EII;ENCSR320TUJ;ENCSR468ZXN;ENCSR603BXE	ENCSR830HIN	Tr	Tr	Tr	Tr	Tst
ENCSR133SPH	ENCSR930URM	Tr	Tr	Tr	Tst	Tr
ENCSR141DMX;ENCSR364TKL;ENCSR606UAR	ENCSR929KRW	Tr	Tr	Tr	Tst	Tr
ENCSR148MFM;ENCSR788SOI	ENCSR333FZW;ENCSR899NLW	Tr	Tr	Tst	Tr	Tr
ENCSR153LHP	ENCSR555LFY	Tr	Tr	Tr	Tst	Tr
ENCSR164PQJ	ENCSR069CMT	Tr	Tst	Tr	Tr	Tr
ENCSR166TEE	ENCSR711NGL	Tst	Tr	Tr	Tr	Tr
ENCSR167JFX;ENCSR643GHI;ENCSR683QJJ	ENCSR545MEZ;ENCSR463JBR	Tr	Tr	Tr	Tr	Tst
ENCSR167XSQ;ENCSR861NUH	ENCSR447IJE	Tr	Tst	Tr	Tr	Tr
ENCSR174JMM;ENCSR392GCE	ENCSR047LLJ	Tr	Tst	Tr	Tr	Tr
ENCSR176KYD;ENCSR622TWS	ENCSR361DRG;ENCSR681ALA	Tr	Tst	Tr	Va	Tr
ENCSR178JBL;ENCSR595HZQ	ENCSR629VMZ;ENCSR571BML	Tr	Tr	Tr	Tr	Tst
ENCSR184DFF;ENCSR670ZSA	ENCSR702IMR	Tst	Tr	Tr	Tr	Tr
ENCSR184LMY;ENCSR067XUN	ENCSR655XQF;ENCSR637GBV	Tr	Tr	Tr	Tr	Tst
ENCSR193LYA	ENCSR239BBI	Va	Tst	Tr	Va	Va
ENCSR208DMX;ENCSR941SMM	ENCSR783BUO;ENCSR774SEX	Tr	Va	Va	Tr	Tst
ENCSR214QEO;ENCSR762FCX;ENCSR962MFI	ENCSR777ONH;ENCSR859KGW	Tr	Tst	Tr	Tr	Tr
ENCSR217TAW	ENCSR797BPP	Tr	Tr	Tr	Tst	Tr
ENCSR217YRJ;ENCSR411MGY	ENCSR531RKI	Va	Tr	Tr	Tst	Tr
ENCSR228VNQ	ENCSR929HDF	Tr	Tst	Va	Tr	Va
ENCSR246PXX;ENCSR782SSS	ENCSR922VBO;ENCSR721HDG	Tr	Tr	Tst	Tr	Tr
ENCSR247IUJ;ENCSR381PXW;ENCSR891VOV	ENCSR449GLL	Tr	Tst	Tr	Tr	Tr
ENCSR249BYV;ENCSR272RQX	ENCSR699YJR;ENCSR174ESD	Tr	Va	Tr	Tst	Tr
ENCSR251UPG	ENCSR851GNB	Tr	Tr	Tr	Tr	Tst
ENCSR254AGA;ENCSR851ZFT	ENCSR328PVI	Tr	Tr	Tr	Tr	Tst
ENCSR262QJC;ENCSR332BSB;ENCSR600RAA	ENCSR907KDH	Tr	Tr	Tst	Tr	Tr
ENCSR263IGU;ENCSR510ITB;ENCSR803VCR	ENCSR733MWN	Tr	Tr	Tr	Tr	Tst
ENCSR268QCH;ENCSR014VAC	ENCSR822AOE;ENCSR400DJE	Tr	Tr	Tr	Tr	Tst
ENCSR269SIA	ENCSR653DFZ	Tr	Tr	Tr	Tst	Tr
ENCSR278FHC;ENCSR729DRB	ENCSR755LFM	Tst	Tr	Tr	Tr	Tr
ENCSR282QFE;ENCSR608AHQ	ENCSR123ZCX	Tr	Tr	Tr	Tst	Tr
ENCSR295ELC;ENCSR438TWI;ENCSR698CUE	ENCSR094RGI;ENCSR576UKA	Tst	Tr	Tr	Va	Tr
ENCSR299INS;ENCSR468OVW;ENCSR846CTA;ENCSR953WJO	ENCSR560MDQ;ENCSR572FXC;ENCSR044JAQ;ENCSR499NEL	Va	Tr	Tr	Tst	Tr
ENCSR303YII;ENCSR619BNL;ENCSR888GBS	ENCSR547TNE;ENCSR990LHE	Tr	Tr	Va	Tst	Tr
ENCSR309YDN;ENCSR840QVX	ENCSR785OCX;ENCSR406YML	Tr	Tst	Tr	Tr	Tr
ENCSR317SIH	ENCSR729ZII	Tr	Va	Tst	Tr	Va
ENCSR320SVK;ENCSR540PVZ	ENCSR410DUZ;ENCSR543TQW	Tr	Tr	Tr	Tr	Tst
ENCSR342NCX;ENCSR544KDB	ENCSR229JRA	Tst	Tr	Tr	Tr	Tr
ENCSR346IHH	ENCSR254JJM	Va	Tr	Tst	Va	Tr
ENCSR356QCD;ENCSR826ERZ;ENCSR951XEN	ENCSR677MYO	Va	Tr	Tr	Tst	Tr
ENCSR357PMV;ENCSR452EGE	ENCSR575OHC;ENCSR364IBB	Tr	Va	Va	Tst	Tr
ENCSR360LBD;ENCSR770DEN	ENCSR982VYI;ENCSR022MON	Tr	Va	Va	Va	Tst
ENCSR364MFN	ENCSR908ZAS	Tr	Tst	Tr	Tr	Va
ENCSR366YTD;ENCSR628IRM	ENCSR763CQW	Tr	Tr	Tr	Tst	Va
ENCSR385AMY	ENCSR516VDS	Tst	Tr	Tr	Tr	Tr
ENCSR414ZUA;ENCSR941DTJ	ENCSR495UXA	Tst	Tr	Tr	Tr	Tr
ENCSR419MZH;ENCSR696XSJ;ENCSR728BAD	ENCSR688YOZ;ENCSR740OPV	Tr	Tst	Tr	Tr	Tr
ENCSR426TPQ	ENCSR817TLH	Tr	Tst	Tr	Tr	Tr
ENCSR428XAX	ENCSR727VTD	Tst	Tr	Tr	Tr	Tr
ENCSR434OBM	ENCSR626UKX	Tr	Tr	Tr	Tst	Tr
ENCSR437KLY;ENCSR757EPJ	ENCSR896QPD	Tst	Tr	Tr	Tr	Tr
ENCSR440FZS;ENCSR637IGL	ENCSR906HEV	Tr	Tr	Tst	Tr	Tr
ENCSR444VTC;ENCSR531HPD;ENCSR666YVE	ENCSR363BVC	Tr	Tr	Tr	Tst	Tr
ENCSR452DCM;ENCSR674JIL;ENCSR695AUY	ENCSR905LVO	Tr	Tr	Tst	Tr	Tr
ENCSR457ILW;ENCSR594OWA;ENCSR970ZLG	ENCSR446RKD	Tr	Tr	Tr	Tst	Tr
ENCSR499PZA;ENCSR774RCO;ENCSR953JVX	ENCSR212AMA	Tst	Tr	Va	Tr	Va
ENCSR502NDK;ENCSR945RWN	ENCSR482VRI;ENCSR150JIX	Va	Tst	Tr	Tr	Tr
ENCSR511GQA;ENCSR522FGG;ENCSR726YMS	ENCSR549DVY	Tr	Tst	Tr	Va	Tr
ENCSR515EWI	ENCSR584JXD	Tr	Va	Va	Tr	Tst
ENCSR517NHP;ENCSR949JYS	ENCSR620ZNQ	Va	Tr	Tr	Tr	Tst
ENCSR518JGY	ENCSR697EYE	Tr	Tr	Tst	Va	Va
ENCSR541UPY	ENCSR158XIJ	Tr	Va	Tr	Tst	Tr
ENCSR580OAH;ENCSR911YVV	ENCSR424TSZ	Tr	Tr	Tr	Tr	Tst
ENCSR619DRM	ENCSR204XBB	Tst	Tr	Va	Tr	Tr
ENCSR620WAR	ENCSR880EGO	Tst	Tr	Tr	Tr	Tr
ENCSR622CAH	ENCSR096USV	Va	Va	Tst	Va	Va
ENCSR639XWF;ENCSR847RSJ;ENCSR964VVW	ENCSR176WMG;ENCSR222IGR	Tr	Tr	Va	Tr	Tst
ENCSR649PJN;ENCSR753QKD	ENCSR317LMH;ENCSR423LLK	Tst	Va	Tr	Va	Tr
ENCSR678PDD	ENCSR542OHE	Va	Tr	Tr	Tr	Tst
ENCSR679IFH	ENCSR265NZF	Tr	Tst	Tr	Tr	Va
ENCSR682PKY;ENCSR888UPQ	ENCSR367QHR	Tr	Tr	Tr	Tr	Tst
ENCSR704HNG;ENCSR718AAB	ENCSR357XTU	Tr	Tr	Va	Tst	Tr
ENCSR712PYJ	ENCSR725TPW	Tr	Tst	Tr	Tr	Tr
ENCSR724CND	ENCSR452VLO	Tst	Tr	Tr	Va	Tr
ENCSR752NTF;ENCSR761ZFA;ENCSR986HEN	ENCSR928CEQ;ENCSR552YAE;ENCSR352GCS	Va	Va	Tr	Tst	Tr
ENCSR786FWF	ENCSR891JVD	Tr	Tr	Tr	Tr	Tst
ENCSR796SJV	ENCSR857VKL	Tr	Tr	Tst	Tr	Va
ENCSR809CEA	ENCSR919QJT	Tr	Tst	Tr	Tr	Tr
ENCSR856QJX;ENCSR866RCY	ENCSR120NEA	Tr	Tr	Tr	Tst	Tr
ENCSR857AEB;ENCSR874CAK	ENCSR066FZL	Tr	Tr	Tst	Tr	Tr
ENCSR917VCP	ENCSR175CNQ	Tr	Tr	Tst	Tr	Tr
ENCSR931UQB	ENCSR719HRO	Tr	Tr	Tst	Tr	Tr
ENCSR932KWJ	ENCSR580GSX	Tr	Tst	Tr	Tr	Tr
ENCSR956NOL	ENCSR305NXN	Tst	Tr	Tr	Tr	Tr
ENCSR963ALV	ENCSR244ISQ	Tr	Tr	Tr	Tst	Tr
