## Supplemental Table 3 for "Integrating regulatory DNA sequence and gene expression to predict genome-wide chromatin accessibility across cellular contexts"

encode_expt_accession	common_name	cell_type	color	life_stage
ENCSR000AEC	GM12878_Lymphoblastoid_Cells	Lymphoblastoid	#27AE60	adult
ENCSR000AED	GM12878_Lymphoblastoid_Cells	Lymphoblastoid	#27AE60	adult
ENCSR000AEE	GM12878_Lymphoblastoid_Cells	Lymphoblastoid	#27AE60	adult
ENCSR000AEF	GM12878_Lymphoblastoid_Cells	Lymphoblastoid	#27AE60	adult
ENCSR000COQ	GM12878_Lymphoblastoid_Cells	Lymphoblastoid	#27AE60	adult
ENCSR000EYN	GM12878_Lymphoblastoid_Cells	Lymphoblastoid	#27AE60	adult
ENCSR000CWK	GM12891_Lymphoblastoid_Cells	Lymphoblastoid	#27AE60	unknown
ENCSR000CWL	GM12892_Lymphoblastoid_Cells	Lymphoblastoid	#27AE60	unknown
ENCSR000AEL	K562_Leukemia_Cells	Leukemia	#377031	adult
ENCSR000AEM	K562_Leukemia_Cells	Leukemia	#377031	adult
ENCSR000AEN	K562_Leukemia_Cells	Leukemia	#377031	adult
ENCSR000AEO	K562_Leukemia_Cells	Leukemia	#377031	adult
ENCSR000AEQ	K562_Leukemia_Cells	Leukemia	#377031	adult
ENCSR000CPH	K562_Leukemia_Cells	Leukemia	#377031	adult
ENCSR000EYO	K562_Leukemia_Cells	Leukemia	#377031	adult
ENCSR109IQO	K562_Leukemia_Cells	Leukemia	#377031	adult
ENCSR314LXG	Karpas-422_B_Cell_Non-Hodgkin_Lymphoma_Cell_Line	Lymphoma	#377031	adult
ENCSR001HHK	Oci-Ly-7_B_Cell_Non-Hodgkin_Lymphoma_Cell_Line	Lymphoma	#377031	adult
ENCSR249CKG	Chorion	Chorion	#4178AE	fetal
ENCSR338FSZ	Chorion	Chorion	#4178AE	fetal
ENCSR466XAR	Chorion	Chorion	#4178AE	fetal
ENCSR741MLF	Chorion	Chorion	#4178AE	fetal
ENCSR382XJF	hESC_Derived_CD56+_Ectoderm_Cultured_Cells	Ectoderm	#4178AE	embryonic
ENCSR593AMV	hESC_Derived_CD56+_Ectoderm_Cultured_Cells	Ectoderm	#4178AE	embryonic
ENCSR851BRK	hESC_Derived_CD56+_Ectoderm_Cultured_Cells	Ectoderm	#4178AE	embryonic
ENCSR872LTT	hESC_Derived_CD56+_Ectoderm_Cultured_Cells	Ectoderm	#4178AE	embryonic
ENCSR002CTR	hESC_Derived_CD184+_Endoderm_Cultured_Cells	Endoderm	#4178AE	embryonic
ENCSR472PBS	hESC_Derived_CD184+_Endoderm_Cultured_Cells	Endoderm	#4178AE	embryonic
ENCSR292TAP	H1_Derived_Neuron_Cultured_Cells	ES-derived	#4178AE	embryonic
ENCSR572EET	H1_Derived_Neuronal_Progenitor_Cultured_Cells	ES-derived	#4178AE	embryonic
ENCSR977XUX	H1_Derived_Neuronal_Progenitor_Cultured_Cells	ES-derived	#4178AE	embryonic
ENCSR700BEW	H1_BMP4_Derived_Mesendoderm_Cultured_Cells	ES-derived	#4178AE	embryonic
ENCSR976JGI	H1_BMP4_Derived_Mesendoderm_Cultured_Cells	ES-derived	#4178AE	embryonic
ENCSR275ZLF	H1_Derived_Mesenchymal_Stem_Cells	ES-derived	#4178AE	embryonic
ENCSR663WGC	H1_Derived_Mesenchymal_Stem_Cells	ES-derived	#4178AE	embryonic
ENCSR052FJA	H9_Derived_Smooth_Muscle_Cultured_Cells	ES-derived	#4178AE	embryonic
ENCSR762CJN	H1_BMP4_Derived_Trophoblast_Cultured_Cells	ES-derived	#4178AE	embryonic
ENCSR433GXV	hESC_Derived_CD56+_Mesoderm_Cultured_Cells	Mesoderm	#4178AE	embryonic
ENCSR500UOD	hESC_Derived_CD56+_Mesoderm_Cultured_Cells	Mesoderm	#4178AE	embryonic
ENCSR700QVJ	Fetal_Spleen	Spleen	#4EBEA4	fetal
ENCSR510PSL	Spleen	Spleen	#4EBEA4	adult
ENCSR663IOE	Spleen	Spleen	#4EBEA4	child
ENCSR910QOX	Spleen	Spleen	#4EBEA4	adult
ENCSR468FBC	Fetal_Thymus	Thymus	#4EBEA4	fetal
ENCSR775KCE	Thymus	Thymus	#4EBEA4	child
ENCSR000CUT	Primary_mononuclear_cells_from_peripheral_blood	T-cell	#55A354	adult
ENCSR001ODS	Primary_mononuclear_cells_from_peripheral_blood	T-cell	#55A354	adult
ENCSR313TJR	Primary_mononuclear_cells_from_peripheral_blood	T-cell	#55A354	adult
ENCSR409JSP	Primary_mononuclear_cells_from_peripheral_blood	T-cell	#55A354	adult
ENCSR642GSA	Primary_T_CD8+_naive_cells_from_peripheral_blood	T-cell	#55A354	adult
ENCSRMAR045	Primary_T_cells_effector_memory_enriched_from_peripheral_blood	T-cell	#55A354	adult
ENCSR489KLG	Primary_T_helper_2_memory_cells_from_peripheral_blood	T-cell	#55A354	adult
ENCSRMAR043	Primary_T_helper_cells_from_peripheral_blood	T-cell	#55A354	adult
ENCSRMAR041	Primary_T_helper_cells_PMA-I_stimulated	T-cell	#55A354	adult
ENCSR239EBA	Primary_T_helper_naive_cells_from_peripheral_blood	T-cell	#55A354	adult
ENCSRMAR039	Primary_T_helper_naive_cells_from_peripheral_blood	T-cell	#55A354	adult
ENCSR000AFC	Fetal_Lung	Lung	#60B0C8	fetal
ENCSR278UYN	Lung	Lung	#60B0C8	child
ENCSR917YHC	Lung	Lung	#60B0C8	adult
ENCSR000CUC	Monocytes-CD14+_RO01746_Primary_Cells	B-cell	#678C69	unknown
ENCSR000CUC	Primary_monocytes_from_peripheral_blood	B-cell	#678C69	unknown
ENCSR000AEW	Brain_Cerebellum	Brain	#83601C	fetal
ENCSR470JHE	Brain_Cerebellum	Brain	#83601C	fetal
ENCSR000AEX	Brain_Diencephalon	Brain	#83601C	fetal
ENCSR000AEY	Brain_Frontal_Cortex	Brain	#83601C	fetal
ENCSR800JXT	Brain_Germinal_Matrix	Brain	#83601C	fetal
ENCSR969JYY	Brain_Germinal_Matrix	Brain	#83601C	fetal
ENCSR239GFM	Brain_Hippocampus_Middle	Brain	#83601C	adult
ENCSR000AFJ	Brain_Inferior_Temporal_Lobe	Brain	#83601C	fetal
ENCSR000AFD	Brain_Occipital_Lobe	Brain	#83601C	fetal
ENCSR000AFE	Brain_Parietal_Lobe	Brain	#83601C	fetal
ENCSR252BHM	Fetal_Brain_Female	Brain	#83601C	fetal
ENCSR443JOD	Fetal_Brain_Female	Brain	#83601C	fetal
ENCSR850BGX	Fetal_Brain_Female	Brain	#83601C	fetal
ENCSR000AFO	Camera-type_Eye	Eye	#83601C	fetal
ENCSR968WKR	Bipolar_Spindle_Neuron_Cultured_Cells	Neuron	#83601C	adult
ENCSR009MVJ	Cortex_derived_primary_cultured_neurospheres	Neurosphere	#83601C	fetal
ENCSR069BFN	Cortex_derived_primary_cultured_neurospheres	Neurosphere	#83601C	fetal
ENCSR256YHI	Cortex_derived_primary_cultured_neurospheres	Neurosphere	#83601C	fetal
ENCSR829INV	Cortex_derived_primary_cultured_neurospheres	Neurosphere	#83601C	fetal
ENCSR043KVA	Ganglion_Eminence_derived_primary_cultured_neurospheres	Neurosphere	#83601C	fetal
ENCSR051GPK	Ganglion_Eminence_derived_primary_cultured_neurospheres	Neurosphere	#83601C	fetal
ENCSR107OEQ	Ganglion_Eminence_derived_primary_cultured_neurospheres	Neurosphere	#83601C	fetal
ENCSR451KXG	Ganglion_Eminence_derived_primary_cultured_neurospheres	Neurosphere	#83601C	fetal
ENCSR000AFH	Fetal_Spinal_Cord	Spinal cord	#83601C	fetal
ENCSR146ZKR	Adrenal_Gland	Adrenal	#8E7CC3	adult
ENCSR598KJX	Adrenal_Gland	Adrenal	#8E7CC3	adult
ENCSR680AAZ	Adrenal_Gland	Adrenal	#8E7CC3	adult
ENCSR000CUB	Hair_Follicle_Dermal_Papilla_Primary_Cells	Follicular	#8E7CC3	adult
ENCSR271DJJ	Pancreatic_Islets	Islet	#8E7CC3	adult
ENCSR518XRJ	Pancreatic_Islets	Islet	#8E7CC3	adult
ENCSR433YBD	Mammary_Gland_Stem_Cells	Stem	#8E7CC3	adult
ENCSR704ASN	Mammary_Gland_Stem_Cells	Stem	#8E7CC3	adult
ENCSR000AFK	Fetal_Thyroid	Thyroid	#8E7CC3	fetal
ENCSR634LOX	Foreskin_Melanocyte_Primary_Cells_skin03	Melanocyte	#909497	newborn
ENCSR000CUQ	HEM_Epidermal_Melanocyte_Primary_Cells	Melanocyte	#909497	child
ENCSR000CUR	HEM_Epidermal_Melanocyte_Primary_Cells	Melanocyte	#909497	adult
ENCSR504VXC	A375_Malignant_Melanoma_Cell_Line	Melanoma	#909497	adult
ENCSR669KQU	SK-MEL-5_Malignant_Melanoma_Cell_Line	Melanoma	#909497	adult
ENCSR714QAF	Skin_Nevus	Nevus	#909497	unknown
ENCSR282KJZ	ES-UCSF4_Cells	ESC	#924965	unknown
ENCSR000COU	H1_Cells	ESC	#924965	embryonic
ENCSR000EYP	H1_Cells	ESC	#924965	embryonic
ENCSR043RSE	H1_Cells	ESC	#924965	embryonic
ENCSR670WQY	H1_Cells	ESC	#924965	embryonic
ENCSR950PSB	H1_Cells	ESC	#924965	embryonic
ENCSR950PSB	H1_Cells	ESC	#924965	embryonic
ENCSR348EFG	HUES64_Cells	ESC	#924965	embryonic
ENCSR738PHQ	HUES64_Cells	ESC	#924965	embryonic
ENCSR686JJB	Adipose_Nuclei	Adipocyte	#AF5B39	adult
ENCSR718CDN	Adipose_Nuclei	Adipocyte	#AF5B39	child
ENCSR741QEH	Adipose_Nuclei	Adipocyte	#AF5B39	adult
ENCSR000CTZ	Adipose_Derived_Mesenchymal_Stem_Cell_Cultured_Cells	MSC	#AF5B39	adult
ENCSR000CUM	Subcutaneous_Preadipocyte	Preadipocyte	#AF5B39	adult
ENCSR000CUE	Articular_Chondrocyte_of_Knee_Joint	Chondrocyte	#B65C73	adult
ENCSR000CUJ	Fibroblast_of_the_Aortic_Adventitia	Fibroblast	#B65C73	adult
ENCSR000COP	BJ_Foreskin_Fibroblast_Cell_Line	Fibroblast	#B65C73	newborn
ENCSR261ISO	Foreskin_Fibroblast_Primary_Cells_skin03	Fibroblast	#B65C73	newborn
ENCSR000CUH	NHDF-Ad_Adult_Dermal_Fibroblast_Primary_Cells	Fibroblast	#B65C73	adult
ENCSR192NBO	Mammary_Gland_Fibroblast_Primary_Cells	Fibroblast	#B65C73	adult
ENCSR196ARY	Mammary_Gland_Fibroblast_Primary_Cells	Fibroblast	#B65C73	adult
ENCSR110BDY	Cardiac_Atrium_Fibroblast_Primary_Cells	Fibroblast	#B65C73	child
ENCSR620NSN	Bronchial_Fibroblast_Primary_Cells	Fibroblast	#B65C73	unknown
ENCSR000CTK	IMR90_Fetal_Lung_Fibroblasts_Cell_Line	Fibroblast	#B65C73	fetal
ENCSR000CTQ	IMR90_Fetal_Lung_Fibroblasts_Cell_Line	Fibroblast	#B65C73	fetal
ENCSR000AAO	NHLF_Lung_Fibroblast_Primary_Cells	Fibroblast	#B65C73	adult
ENCSR000CPM	NHLF_Lung_Fibroblast_Primary_Cells	Fibroblast	#B65C73	adult
ENCSR000CWR	NHLF_Lung_Fibroblast_Primary_Cells	Fibroblast	#B65C73	unknown
ENCSR000CUL	Fibroblast_of_Villous_Mesenchyme	Fibroblast	#B65C73	newborn
ENCSR000CUD	Bone_Marrow_Derived_Cultured_Mesenchymal_Stem_Cells	Stromal	#B65C73	adult
ENCSR198TKA	Kidney_Mesangial_Primary_Cells	Stromal	#B65C73	fetal
ENCSR000CTX	Placental_Pericyte_Primary_Cells	Stromal	#B65C73	newborn
ENCSR763NOO	Aorta	Aorta	#C2655D	adult
ENCSR995BHD	Aorta	Aorta	#C2655D	adult
ENCSR675YAS	Right_Atrium	Atrium	#C2655D	adult
ENCSR000AEZ	Fetal_Heart	Heart	#C2655D	fetal
ENCSR000AHH	Fetal_Heart	Heart	#C2655D	adult
ENCSR000AAH	Cardiac_Myocyte_Primary_Cells	Muscle	#C2655D	adult
ENCSR502OTI	Psoas_Muscle	Muscle	#C2655D	adult
ENCSR843HXR	Psoas_Muscle	Muscle	#C2655D	adult
ENCSR000CUI	Muscle_Satellite_Cultured_Cells	Satellite	#C2655D	adult
ENCSR828TEI	HSMM_cell_derived_Skeletal_Muscle_Myotubes_Cells	Skeletal	#C2655D	unknown
ENCSR000COY	HSMM_Skeletal_Muscle_Myoblasts_Cells	Skeletal	#C2655D	unknown
ENCSR000CWN	HSMM_Skeletal_Muscle_Myoblasts_Cells	Skeletal	#C2655D	unknown
ENCSR000CWO	LHCN-M2_Skeletal_Muscle_Myoblast_Cells	Skeletal	#C2655D	adult
ENCSR000CWP	LHCN-M2_Skeletal_Muscle_Myoblast_Cells	Skeletal	#C2655D	adult
ENCSR332DBS	LHCN-M2_Skeletal_Muscle_Myoblast_Cells	Skeletal	#C2655D	adult
ENCSR894WMQ	LHCN-M2_Skeletal_Muscle_Myoblast_Cells	Skeletal	#C2655D	adult
ENCSR000AFF	Skeletal_Muscle_Female	Skeletal	#C2655D	fetal
ENCSR000AFZ	Skeletal_Muscle_Male	Skeletal	#C2655D	fetal
ENCSR000AAA	Aortic_Smooth_Muscle	Smooth	#C2655D	adult
ENCSR000AAC	Bladder_Smooth_Muscle	Smooth	#C2655D	adult
ENCSR000AAG	Coronary_Artery_Smooth_Muscle_Primary_Cells	Smooth	#C2655D	adult
ENCSR000AAE	Bronchial_Smooth_Muscle	Smooth	#C2655D	adult
ENCSR000AAN	Pulmonary_Artery_Smooth_Muscle_Primary_Cells	Smooth	#C2655D	adult
ENCSR000AAS	Trachea_Smooth_Muscle_Primary_Cells	Smooth	#C2655D	adult
ENCSR000AAU	Umbilical_Artery_Smooth_Muscle_Primary_Cells	Smooth	#C2655D	newborn
ENCSR000AAV	Uterine_Smooth_Muscle_Primary_Cells	Smooth	#C2655D	adult
ENCSR371VGV	Uterus_Myometrial_Smooth_Muscle_Primary_Cells	Smooth	#C2655D	adult
ENCSR000AFL	Fetal_Tongue	Tongue	#C2655D	fetal
ENCSR693CSQ	Left_Ventricle	Ventricle	#C2655D	child
ENCSR769LNJ	Left_Ventricle	Ventricle	#C2655D	adult
ENCSR433XCV	Right_Ventricle	Ventricle	#C2655D	adult
ENCSR439SPU	Right_Ventricle	Ventricle	#C2655D	child
ENCSR534UXT	Placenta_Amnion	Amnion	#C4AFB8	fetal
ENCSR557PFL	Placenta_Amnion	Amnion	#C4AFB8	fetal
ENCSR784PDN	Placenta_Amnion	Amnion	#C4AFB8	fetal
ENCSR104ZDH	Placenta	Placenta	#C4AFB8	fetal
ENCSR706XCG	Placenta	Placenta	#C4AFB8	fetal
ENCSR793CEK	Placenta	Placenta	#C4AFB8	fetal
ENCSR999CPT	Placenta	Placenta	#C4AFB8	fetal
ENCSR000AFM	Umbilical_Cord	Umbilical cord	#C4AFB8	fetal
ENCSR000AFN	Uterus	Uterus	#C4AFB8	fetal
ENCSR396GIH	Sigmoid_Colon	Colon	#C58DAA	child
ENCSR825GWD	Sigmoid_Colon	Colon	#C58DAA	adult
ENCSR999ZCI	Sigmoid_Colon	Colon	#C58DAA	adult
ENCSR102TQN	Esophagus	Esophagus	#C58DAA	adult
ENCSR993QGR	Esophagus	Esophagus	#C58DAA	adult
ENCSR000AEU	Liver	Liver	#C58DAA	child
ENCSR000AFB	Liver	Liver	#C58DAA	fetal
ENCSR714KDG	Liver	Liver	#C58DAA	child
ENCSR534JVH	Fetal_Intestine_Small	Small Intestine	#C58DAA	fetal
ENCSR039ICU	Small_Intestine	Small Intestine	#C58DAA	adult
ENCSR618IQY	Small_Intestine	Small Intestine	#C58DAA	child
ENCSR000AFI	Fetal_Stomach	Stomach	#C58DAA	fetal
ENCSR571IUW	Fetal_Stomach	Stomach	#C58DAA	fetal
ENCSR980UEY	Gastric	Stomach	#C58DAA	adult
ENCSR920UAO	NH-A_Astrocytes_Primary_Cells	Astrocyte	#C5912B	unknown
ENCSR000BYK	BE2C_Neuroblastoma_Cell_Line	Neuroblastoma	#D49B2D	child
ENCSR136WGP	SK-N-DZ_Neuroblastoma_Cell_Line	Neuroblastoma	#D49B2D	child
ENCSR000CTT	SK-N-SH_Neuroblastoma_Cell_Line	Neuroblastoma	#D49B2D	child
ENCSR000CUK	Aortic_Endothelial_Primary_Cells	Endothelial	#D54444	adult
ENCSR000AAB	Bladder_Microvascular_Endothelial_Primary_Cells	Endothelial	#D54444	adult
ENCSR000AAI	Dermis_Blood_Vessel_Endothelial_Primary_Cells	Endothelial	#D54444	child
ENCSR000AAJ	Dermis_Lymphatic_Vessel_Endothelial_Primary_Cell	Endothelial	#D54444	adult
ENCSR000AAK	Dermis_Microvascular_Lymphatic_Vessel_Endothelial_Primary_Cells	Endothelial	#D54444	adult
ENCSR919MZM	Endometrial_Microvascular_Endothelial_Primary_Cells	Endothelial	#D54444	adult
ENCSR000AAF	Coronary_Artery_Endothelial_Primary_Cellls	Endothelial	#D54444	adult
ENCSR878EUT	Kidney_Glomerular_Endothelial_Primary_Cells	Endothelial	#D54444	fetal
ENCSR000AAM	Pulmonary_Artery_Endothelial_Primary_Cells	Endothelial	#D54444	adult
ENCSR000AAP	Pulmonary_Microvascular_Endothelial_Primary_Cells	Endothelial	#D54444	adult
ENCSR000COZ	HUVEC_Umbilical_Vein_Endothelial_Primary_Cells	Endothelial	#D54444	newborn
ENCSR000EYS	HUVEC_Umbilical_Vein_Endothelial_Primary_Cells	Endothelial	#D54444	newborn
ENCSR815UVL	Mammary_Microvascular_Endothelial_Primary_Cells	Endothelial	#D54444	adult
ENCSR000CUG	Saphenous_Vein_Endothelial_Primary_Cells	Endothelial	#D54444	adult
ENCSR000AEV	Bladder	Bladder	#F1C232	fetal
ENCSR448DCX	Bladder	Bladder	#F1C232	child
ENCSR000AFA	Fetal_Kidney_Metanephros	Kidney	#F1C232	fetal
ENCSR971GPJ	HT-29_Colorectal_Adenocarcinoma_Cell_Line	Adenocarcinoma	#FF7850	adult
ENCSR000BYA	Ishikawa_Endometrial_Adenocarcinoma_Cell_Line	Adenocarcinoma	#FF7850	adult
ENCSR000CPT	MCF-7_Mammary_Gland_Adenocarcinoma_Cell_Line	Adenocarcinoma	#FF7850	adult
ENCSR000CWQ	MCF-7_Mammary_Gland_Adenocarcinoma_Cell_Line	Adenocarcinoma	#FF7850	adult
ENCSR310FIS	MCF-7_Mammary_Gland_Adenocarcinoma_Cell_Line	Adenocarcinoma	#FF7850	adult
ENCSR667JTA	MCF-7_Mammary_Gland_Adenocarcinoma_Cell_Line	Adenocarcinoma	#FF7850	adult
ENCSR420NLC	PC-3_Prostate_Adenocarcinoma_Cell_Line	Adenocarcinoma	#FF7850	adult
ENCSR000CPR	HeLa-S3_Cervical_Carcinoma_Cell_Line	Carcinoma	#FF8B48	adult
ENCSR000EYQ	HeLa-S3_Cervical_Carcinoma_Cell_Line	Carcinoma	#FF8B48	adult
ENCSR000CWM	HCT116_Colorectal_Carcinoma_Cell_Line	Carcinoma	#FF8B48	unknown
ENCSR000BYE	T47D_Ductal_Carcinoma_Cell_Line	Carcinoma	#FF8B48	adult
ENCSR000CPE	HepG2_Hepatocellular_Carcinoma_Cell_Line	Carcinoma	#FF8B48	child
ENCSR000EYR	HepG2_Hepatocellular_Carcinoma_Cell_Line	Carcinoma	#FF8B48	child
ENCSR468ION	HepG2_Hepatocellular_Carcinoma_Cell_Line	Carcinoma	#FF8B48	child
ENCSR985KAT	HepG2_Hepatocellular_Carcinoma_Cell_Line	Carcinoma	#FF8B48	child
ENCSR000CON	A549_EtOH_pt02pct_Lung_Carcinoma_Cell_Line	Carcinoma	#FF8B48	adult
ENCSR164OCT	NCI-H460_Large_Cell_Lung_Cancer_Cell_Line	Carcinoma	#FF8B48	adult
ENCSR000BYM	Panc1_Epithelioid_Carcinoma_Cell_Line	Carcinoma	#FF8B48	unknown
ENCSR148SUU	Mammary_Gland_Luminal_Epithelial_Primary_Cells	Epithelial	#FF9D0C	adult
ENCSR184FRM	Mammary_Gland_Luminal_Epithelial_Primary_Cells	Epithelial	#FF9D0C	adult
ENCSR698VVM	Mammary_Gland_Luminal_Epithelial_Primary_Cells	Epithelial	#FF9D0C	adult
ENCSR100JHX	Mammary_Gland_Myoepithelial_Primary_Cells	Epithelial	#FF9D0C	adult
ENCSR224HFZ	Mammary_Gland_Myoepithelial_Primary_Cells	Epithelial	#FF9D0C	adult
ENCSR808WMY	Mammary_Gland_Myoepithelial_Primary_Cells	Epithelial	#FF9D0C	adult
ENCSR071ZMO	Kidney	Epithelial	#FF9D0C	adult
ENCSR000AAQ	Kidney_Cortical_Epithelial_Primary_Cells	Epithelial	#FF9D0C	adult
ENCSR373BDG	Kidney_Epithelial_Primary_Cells	Epithelial	#FF9D0C	newborn
ENCSR118TVR	Kidney_Proximal_Tube_Epithelial_Primary_Cells	Epithelial	#FF9D0C	unknown
ENCSR897KTO	Alveolus_Epithelial_Primary_Cells	Epithelial	#FF9D0C	fetal
ENCSR000AAD	Bronchial_Epithelial_Primary_Cells	Epithelial	#FF9D0C	adult
ENCSR000AAR	Tracheal_Epithelial_Primary_Cells	Epithelial	#FF9D0C	adult
ENCSR000AAL	Nasal_Epithelial_Primary_Cells	Epithelial	#FF9D0C	adult
ENCSR000CUP	Placental_Epithelial_Primary_Cells	Epithelial	#FF9D0C	newborn
ENCSR860HAA	Breast_variant_Human_Mammary_Epithelial_Cells_vHMEC	Epithelial	#FF9D0C	adult
ENCSR000COX	HMEC_Mammary_Epithelial_Primary_Cells	Epithelial	#FF9D0C	unknown
ENCSR000CUN	HMEC_Mammary_Epithelial_Primary_Cells	Epithelial	#FF9D0C	adult
ENCSR000AAT	Umbilical_Artery_Epithelial_Primary_Cells	Epithelial	#FF9D0C	newborn
ENCSR672JUF	Foreskin_Keratinocyte_Primary_Cells_skin03	Keratinocyte	#FF9D0C	newborn
ENCSR000CPL	NHEK-Epidermal_Keratinocyte_Primary_Cells	Keratinocyte	#FF9D0C	unknown
ENCSR000EYT	NHEK-Epidermal_Keratinocyte_Primary_Cells	Keratinocyte	#FF9D0C	unknown
ENCSR000AFG	Fetal_Body_Skin	Skin	#FF9D0C	fetal
